# Meta-analysis of Gene Expression Microarray Datasets in Chronic Obstructive Pulmonary Disease

**DOI:** 10.1101/671206

**Authors:** Lavida R. K. Rogers, Madison Verlinde, George I. Mias

## Abstract

Chronic obstructive pulmonary disease (COPD) was classified by the Centers for Disease Control and Prevention in 2014 as the 3^rd^ leading cause of death in the United States (US). The main cause of COPD is exposure to tobacco smoke and air pollutants. Problems associated with COPD include under-diagnosis of the disease and an increase in the number of smokers worldwide. The goal of our study is to identify disease variability in the gene expression profiles of COPD subjects compared to controls. We used pre-existing, publicly available microarray expression datasets to conduct a meta-analysis. Our inclusion criteria for microarray datasets selected for smoking status, age and sex of blood donors reported. Our datasets used Affymetrix, Agilent microarray platforms (7 datasets, 1,262 samples). We re-analyzed the curated raw microarray expression data using R packages, and used Box-Cox power transformations to normalize datasets. To identify significant differentially expressed genes we ran an analysis of variance with a linear model with disease state, age, sex, smoking status and study as effects that also included binary interactions. We found 1,513 statistically significant (Benjamini-Hochberg-adjusted p-value <0.05) differentially expressed genes with respect to disease state (COPD or control). We further filtered these genes for biological effect using results from a Tukey test post-hoc analysis (Benjamini-Hochberg-adjusted p-value <0.05 and 10% two-tailed quantiles of mean differences between COPD and control), to identify 304 genes. Through analysis of disease, sex, age, and also smoking status and disease interactions we identified differentially expressed genes involved in a variety of immune responses and cell processes in COPD. We also trained a logistic regression model using the 304 genes as features, which enabled prediction of disease status with 84% accuracy. Our results give potential for improving the diagnosis of COPD through blood and highlight novel gene expression disease signatures.
