## Supplementary material for "Meta-analysis of Gene Expression Microarray Datasets in Chronic Obstructive Pulmonary Disease": S1 File

### Sheet: Sheet 1
Dataset	Subject Data Reported	Additional Notes
GSE42057	• GOLD Stage reported for COPD subjects • FEV1/FVC reported per subject • Number of smoking pack years reported • Parental history of COPD reported • Body Mass Index • Smoking statues • Smokers defined as smoking for at least 10-pack years • Sex and Age of subjects reported • Ethnicity not reported	• Study reviewed by the Institutional Review Board at National Jewish Health • Exclusion criteria: individuals who experienced an acute exacerbation of COPD within the last 30 days • Dataset is a subset of the COPDGene cohort
GSE47415	• FEV1/FVC not reported per subject • Subjects classed as smokers had more than 1 pack a day • Non-smokers never smoked • Average mean years smoked reported but not for each sample individually • Sex and Age of subjects reported • Ethnicity not reported	• Institutional Review Board of Columbia University • Participants were not using therapeutic drugs
GSE54837	• Gold stage reported • Average pack years smoked reported but not for each subject • COPD subjects had a FEV1 <80% of the predicted value and a FEV1/FVC ≤0.7 • Smokers and former-smokers smoke/smoked 10 or more pack years • Controls had FEV1 >85% and FEV1/FVC >0.7 • Non-smokers had <1 pack year of smoking • Sex and Age of subjects reported	• The study was ethically approved by local ethics committee • Controls did not have any significant diseases • Dataset is a subset of the ECLIPSE study
GSE71220	• GOLD Stage not reported for COPD subjects • FEV1/FVC reported per subject • FEV1 % reported for each subject • Statin use by subjects reported • COPD subjects had a FEV1 <80% of the predicted value and a FEV1/FVC ≤0.7 • Smokers and former-smokers smoke/smoked 10 or more pack years • Controls had FEV1 >85% and FEV1/FVC >0.7 • Non-smokers had <1 pack year of smoking • Sex and Age of subjects repo…	• This study was conducted according to the Declaration of Helsinki and reviewed by the research ethics board of University of British Columbia • Controls did not have any significant diseases • Dataset is a subset of the ECLIPSE study
GSE87072	• This was an all-male study • FEV1/FVC not reported per subject • Smokers exclusively smoked cigarettes (≥6 mg “tar”) and smoked more than 10 cigarettes a day for more than 3 years • Non-smokers have not used any tobacco or nicotine products in the last 5 or more years with an ECO level of 0–5 ppm.	• The study was conducted according to the Declaration of Helsinki. and approved by the central institutional review board, Independent Investigational Review Board, Inc., Plantation, FL, USA.
E-MTAB-5278	• GOLD Stage not reported for COPD subjects • FEV1/FVC not reported per subject • Smokers smoked ≥10 pack years and had a GOLD stage of 1 or 2 • Age, Sex and Ethnicity reported	• Information on review board not reported
E-MTAB-5279	• GOLD Stage not reported for COPD subjects • FEV1/FVC not reported per subject • Smokers smoked ≥10 cigarettes a day for 3 years stage of 1 or 2 • Former smokers stopped smoking 2 years before the study start date and used to smoke ≥10 cigarettes a day for 3 years • Age, Sex and Ethnicity reported	• Subjects with pre-existing diseases or on medication were • Information on review board not reported
