## Supplementary material for "Meta-analysis of Gene Expression Microarray Datasets in Chronic Obstructive Pulmonary Disease": S2 File

### Sheet: Sheet1
Filename	Caption	Additional Notes
DF1_UpdatedTargetsFile_060319_AgeGroups	COPD Meta-analysis Sample Characteristics	This spreadsheet contains all of the characteristics of the subjects used in the meta-analysis
DF2_UpdatedSubsetDataPostBoxCox_Standardized_NONAs_060319	Merged Expression Data after BoxCox transformation and standardization	Merged expression data following background correction, normalization, summarization, boxcox power transformation and standardization
DF3_ComBatCorrectedExpressionDatafile_060319	ComBat Batch Corrected Expression Data	Matrix of BoxCox transformed and standardized expression data corrected for batch effects using ComBat
DF4_ANOVA_COPD_BH_binby5from50_DataWithsmokerinfoonly_dupsmodelonly_060319	ANOVA P-values for each factor in the linear model	This file includes all benjamini-hochberg corrected p-values of the linear and binary effects following an ANOVA on our factors within a linear model
DF5_KEGG_COPD_MathIOmica_1531_060419	KEGG Enriched Pathway Results on Significant ANOVA Disease Genes	KEGG pathway analysis on significant disease genes from ANOVA
DF6_reactomePA_ANOVAdiseaseresults_COPD_060319	REACTOME Enriched Pathway Results on Significant ANOVA Disease Genes	REACTOME pathway analysis on significant disease genes from ANOVA
DF7_GO_COPD_MathIOmica_GO1531_060419	Gene ontology enrichment analysis on Significant ANOVA Disease Genes	This files includes all of the gene ontology terms that were enriched when analyzing the siginifcant ANOVA disease genes
DF8_allTukeyResults_COPDsmokeinfo_duplicateinteractionModel060319	TukeyHSD Results for all factors and binary comparisons	All difference of means values and Tukey p-values for all binary comparisons of factors
DF9_diseaseTukeyResults_10to90quantile_significancefilter_060319	Tukey Results for Disease Status (Tukey BH adjusted pval <0.05 and two-tailed 10% quantile cut off on the difference of means)	Disease specific biological effect from difference of means results from the TukeyHSD; Data compares COPD to controls
DF10_GO_COPD_MathIOmica_GO304_060419	Gene ontology enrichment analysis on Significant Tukey Disease Genes
DF11_sexDiseaseTukeyEffect_filtered10to90_0604	Tukey Results for Sex (Tukey BH adjusted pval <0.05 and two-tailed 10% quantile cut off on the difference of means)	Using the disease genes from DF9 this dataset explored the sex specific biological effect using the difference of means results from the TukeyHSD; Data compares males to females
DF12_reactomePAresults_upREGULATEDinMales_sexdiseaseTukey_060319	REACTOME Enriched Pathway Results on Tukey from Disease genes with sex effect	Reactome pathway analysis on disease genes with sex effect from Tukey results (filtered for significance and effect size)
DF13_SignificantAgeDiseaseTukeyResults_DiffsperGene_060319	Tukey Results for Age Groups (Tukey BH adjusted pval <0.05 and two-tailed 10% quantile cut off on the difference of means)	Using the disease genes from DF9 this dataset explored the age group specific biological effect using the difference of means results from the TukeyHSD; Data uses <50 age group as a baseline
DF14_TableWithRowMeansSmokingStatWithDisease_060319	Table with Row means calculations across all possible combinations of disease state and smoking status with respect to control non-smokers	Rowmeans calculated by disease state and smoking status used to plot heatmap to assess smoking effect on disease genes that significantly interacted with smoking status with respect to control
DF15_genesfromImmunodeficiencyPath_TukeyResults_060419	Results from TukeyHSD on enriched ANOVA (disease factor) genes from the pathway	Results used in Mathematica to highlight the KEGG pathway to display up and down regulated genes in COPD subjects
DF16_genesfromCancerPath_TukeyResults_060419	Results from TukeyHSD on enriched ANOVA (disease factor) genes from the pathway	Results used in Mathematica to highlight the KEGG pathway to display up and down regulated genes in COPD subjects
DF17_genesfromLysosomePath_TukeyResults_060419	Results from TukeyHSD on enriched ANOVA (disease factor) genes from the pathway	Results used in Mathematica to highlight the KEGG pathway to display up and down regulated genes in COPD subjects
DF18_genesfromAdherensPath_TukeyResults_060419	Results from TukeyHSD on enriched ANOVA (disease factor) genes from the pathway	Results used in Mathematica to highlight the KEGG pathway to display up and down regulated genes in COPD subjects
DF19_genesfromCytokinePath_TukeyResults_060419	Results from TukeyHSD on enriched ANOVA (disease factor) genes from the pathway	Results used in Mathematica to highlight the KEGG pathway to display up and down regulated genes in COPD subjects
DF20_genesfromHematopoieticCellLinePath_TukeyResults_060419	Results from TukeyHSD on enriched ANOVA (disease factor) genes from the pathway	Results used in Mathematica to highlight the KEGG pathway to display up and down regulated genes in COPD subjects
DF21_genesfromMeasles_TukeyResults_060419	Results from TukeyHSD on enriched ANOVA (disease factor) genes from the pathway	Results used in Mathematica to highlight the KEGG pathway to display up and down regulated genes in COPD subjects
