## Supplementary material for "Meta-analysis of Gene Expression Microarray Datasets in Chronic Obstructive Pulmonary Disease": S3 File

SUID	adjustedPValue_uniquetukey	description_uniquetukey	N_uniquetukey	name	nn_uniquetukey	nodeFillColor_uniquetukey	nodeFontSize_uniquetukey	nodeSize_uniquetukey	nodeType_uniquetukey	pValue_uniquetukey	selected	shared name	X_uniquetukey	xx_uniquetukey
141	5.65E-09	defense response	14293	6952	620	8.248211523	14	11.3137085	ellipse	3.09E-12	FALSE	6952	174	32
190	7.83E-05	response to bacterium	14293	9617	231	4.106437485	14	7.745966692	ellipse	1.46E-07	FALSE	9617	174	15
203	7.83E-05	response to stress	14293	6950	1773	4.106437485	14	13.7113092	ellipse	1.32E-07	FALSE	6950	174	47
204	7.83E-05	response to wounding	14293	9611	541	4.106437485	14	9.591663047	ellipse	1.72E-07	FALSE	9611	174	23
212	7.83E-05	defense response to bacterium	14293	42742	119	4.106437485	14	6.633249581	ellipse	2.14E-07	FALSE	42742	174	11
162	1.38E-03	immune response	14293	6955	618	2.860084839	14	9.38083152	ellipse	6.11E-06	FALSE	6955	174	22
171	1.38E-03	cell adhesion	14293	7155	710	2.860084839	14	9.797958971	ellipse	5.39E-06	FALSE	7155	174	24
182	1.38E-03	biological adhesion	14293	22610	711	2.860084839	14	9.797958971	ellipse	5.52E-06	FALSE	22610	174	24
226	1.38E-03	inflammatory response	14293	6954	315	2.860084839	14	7.745966692	ellipse	7.16E-06	FALSE	6954	174	15
228	1.38E-03	response to other organism	14293	51707	357	2.860084839	14	8	ellipse	7.56E-06	FALSE	51707	174	16
148	1.61E-03	neutrophil mediated immunity	14293	2446	12	2.791902389	14	4	ellipse	9.73E-06	FALSE	2446	174	4
285	2.45E-03	disruption by host of symbiont cells	14293	51852	5	2.611664161	14	3.464101615	ellipse	1.74E-05	FALSE	51852	174	3
340	2.45E-03	killing by host of symbiont cells	14293	51873	5	2.611664161	14	3.464101615	ellipse	1.74E-05	FALSE	51873	174	3
403	2.87E-03	regulation of cell activation	14293	50865	191	2.541713108	14	6.633249581	ellipse	2.20E-05	FALSE	50865	174	11
175	3.94E-03	negative regulation of growth of symbiont involved in interaction with host	14293	44146	6	2.404721786	14	3.464101615	ellipse	3.45E-05	FALSE	44146	174	3
260	3.94E-03	modulation of growth of symbiont involved in interaction with host	14293	44144	6	2.404721786	14	3.464101615	ellipse	3.45E-05	FALSE	44144	174	3
271	6.07E-03	killing of cells in other organism involved in symbiotic interaction	14293	51883	7	2.216745084	14	3.464101615	ellipse	5.99E-05	FALSE	51883	174	3
397	6.07E-03	disruption of cells of other organism involved in symbiotic interaction	14293	51818	7	2.216745084	14	3.464101615	ellipse	5.99E-05	FALSE	51818	174	3
147	6.51E-03	myeloid leukocyte mediated immunity	14293	2444	19	2.186722911	14	4	ellipse	7.13E-05	FALSE	2444	174	4
153	6.51E-03	killing of cells of another organism	14293	31640	19	2.186722911	14	4	ellipse	7.13E-05	FALSE	31640	174	4
161	7.66E-03	response to stimulus	14293	50896	3631	2.11594318	14	16.37070554	ellipse	8.81E-05	FALSE	50896	174	67
134	7.79E-03	regulation of symbiosis, encompassing mutualism through parasitism	14293	43903	8	2.108532405	14	3.464101615	ellipse	9.49E-05	FALSE	43903	174	3
180	7.79E-03	positive regulation of immune system process	14293	2684	265	2.108532405	14	6.92820323	ellipse	9.82E-05	FALSE	2684	174	12
144	8.71E-03	response to biotic stimulus	14293	9607	447	2.060113119	14	8	ellipse	1.15E-04	FALSE	9607	174	16
206	9.55E-03	modification of morphology or physiology of other organism involved in symbiotic interaction	14293	51817	22	2.020192384	14	4	ellipse	1.31E-04	FALSE	51817	174	4
145	1.10E-02	response to molecule of bacterial origin	14293	2237	127	1.959801216	14	5.656854249	ellipse	1.61E-04	FALSE	2237	174	8
387	1.10E-02	response to chemical stimulus	14293	42221	1465	1.959801216	14	11.66190379	ellipse	1.62E-04	FALSE	42221	174	34
194	1.27E-02	immune system process	14293	2376	947	1.895288863	14	10	ellipse	2.02E-04	FALSE	2376	174	25
357	1.27E-02	negative regulation of multi-organism process	14293	43901	10	1.895288863	14	3.464101615	ellipse	2.00E-04	FALSE	43901	174	3
213	1.82E-02	defense response to Gram-positive bacterium	14293	50830	27	1.739930921	14	4	ellipse	2.99E-04	FALSE	50830	174	4
158	1.83E-02	regulation of anatomical structure morphogenesis	14293	22603	300	1.73809915	14	6.92820323	ellipse	3.10E-04	FALSE	22603	174	12
370	1.92E-02	humoral immune response	14293	6959	77	1.717744913	14	4.898979486	ellipse	3.46E-04	FALSE	6959	174	6
404	1.92E-02	regulation of leukocyte activation	14293	2694	179	1.717744913	14	6	ellipse	3.45E-04	FALSE	2694	174	9
249	2.11E-02	neutrophil mediated cytotoxicity	14293	70942	3	1.676519226	14	2.828427125	ellipse	4.39E-04	FALSE	70942	174	2
251	2.11E-02	positive regulation of immune response	14293	50778	146	1.676519226	14	5.656854249	ellipse	4.16E-04	FALSE	50778	174	8
268	2.11E-02	negative regulation of chemokine biosynthetic process	14293	45079	3	1.676519226	14	2.828427125	ellipse	4.39E-04	FALSE	45079	174	2
308	2.11E-02	neutrophil mediated killing of symbiont cell	14293	70943	3	1.676519226	14	2.828427125	ellipse	4.39E-04	FALSE	70943	174	2
394	2.11E-02	positive regulation of catalytic activity	14293	43085	553	1.676519226	14	8.246211251	ellipse	4.23E-04	FALSE	43085	174	17
207	2.17E-02	modification by host of symbiont morphology or physiology	14293	51851	13	1.66364636	14	3.464101615	ellipse	4.64E-04	FALSE	51851	174	3
222	2.20E-02	positive regulation of cell proliferation	14293	8284	459	1.656831767	14	7.745966692	ellipse	4.95E-04	FALSE	8284	174	15
241	2.20E-02	positive regulation of defense response	14293	31349	83	1.656831767	14	4.898979486	ellipse	5.19E-04	FALSE	31349	174	6
246	2.20E-02	regulation of multicellular organismal process	14293	51239	1065	1.656831767	14	10.19803903	ellipse	5.03E-04	FALSE	51239	174	26
283	2.20E-02	leukocyte mediated immunity	14293	2443	83	1.656831767	14	4.898979486	ellipse	5.19E-04	FALSE	2443	174	6
304	2.42E-02	cell killing	14293	1906	32	1.61530198	14	4	ellipse	5.85E-04	FALSE	1906	174	4
210	2.48E-02	regulation of immune response	14293	50776	235	1.605278921	14	6.32455532	ellipse	6.12E-04	FALSE	50776	174	10
342	2.52E-02	regulation of cell proliferation	14293	42127	848	1.599132545	14	9.38083152	ellipse	6.34E-04	FALSE	42127	174	22
159	2.57E-02	regulation of angiogenesis	14293	45765	87	1.589951563	14	4.898979486	ellipse	6.67E-04	FALSE	45765	174	6
290	2.57E-02	cellular component movement	14293	6928	474	1.589951563	14	7.745966692	ellipse	6.90E-04	FALSE	6928	174	15
382	2.57E-02	regulation of immune system process	14293	2682	424	1.589951563	14	7.483314774	ellipse	6.90E-04	FALSE	2682	174	14
142	2.64E-02	defense response to fungus	14293	50832	15	1.577691211	14	3.464101615	ellipse	7.24E-04	FALSE	50832	174	3
276	2.75E-02	regulation of inflammatory response	14293	50727	90	1.560651018	14	4.898979486	ellipse	7.99E-04	FALSE	50727	174	6
346	2.75E-02	regulation of defense response	14293	31347	161	1.560651018	14	5.656854249	ellipse	7.94E-04	FALSE	31347	174	8
348	2.75E-02	positive regulation of molecular function	14293	44093	637	1.560651018	14	8.485281374	ellipse	7.71E-04	FALSE	44093	174	18
296	3.34E-02	locomotion	14293	40011	440	1.476549962	14	7.483314774	ellipse	9.88E-04	FALSE	40011	174	14
195	3.35E-02	immune effector process	14293	2252	129	1.474666468	14	5.291502622	ellipse	1.01E-03	FALSE	2252	174	7
168	3.47E-02	positive regulation of acute inflammatory response	14293	2675	17	1.460187677	14	3.464101615	ellipse	1.06E-03	FALSE	2675	174	3
118	3.91E-02	positive regulation of phosphorus metabolic process	14293	10562	134	1.407555061	14	5.291502622	ellipse	1.26E-03	FALSE	10562	174	7
119	3.91E-02	positive regulation of phosphate metabolic process	14293	45937	134	1.407555061	14	5.291502622	ellipse	1.26E-03	FALSE	45937	174	7
328	3.91E-02	interaction with symbiont	14293	51702	18	1.407555061	14	3.464101615	ellipse	1.26E-03	FALSE	51702	174	3
165	4.23E-02	regulation of growth of symbiont in host	14293	44126	5	1.373235868	14	2.828427125	ellipse	1.44E-03	FALSE	44126	174	2
311	4.23E-02	negative regulation of growth of symbiont in host	14293	44130	5	1.373235868	14	2.828427125	ellipse	1.44E-03	FALSE	44130	174	2
332	4.23E-02	pro-B cell differentiation	14293	2328	5	1.373235868	14	2.828427125	ellipse	1.44E-03	FALSE	2328	174	2
242	4.31E-02	positive regulation of inflammatory response	14293	50729	41	1.365319034	14	4	ellipse	1.51E-03	FALSE	50729	174	4
287	4.31E-02	regulation of developmental process	14293	50793	789	1.365319034	14	8.94427191	ellipse	1.49E-03	FALSE	50793	174	20
234	4.65E-02	positive regulation of response to stimulus	14293	48584	268	1.332533683	14	6.32455532	ellipse	1.66E-03	FALSE	48584	174	10
188	4.92E-02	regulation of Rho protein signal transduction	14293	35023	105	1.308437165	14	4.898979486	ellipse	1.78E-03	FALSE	35023	174	6
299	5.39E-02	negative regulation of cytokine biosynthetic process	14293	42036	21	1.268691009	14	3.464101615	ellipse	2.01E-03	FALSE	42036	174	3
278	5.74E-02	regulation of response to external stimulus	14293	32101	191	1.241058524	14	5.656854249	ellipse	2.36E-03	FALSE	32101	174	8
125	6.30E-02	regulation of chemokine production	14293	32642	23	1.200377895	14	3.464101615	ellipse	2.63E-03	FALSE	32642	174	3
137	6.70E-02	lymphoid progenitor cell differentiation	14293	2320	7	1.174083673	14	2.828427125	ellipse	2.97E-03	FALSE	2320	174	2
124	7.23E-02	regulation of cytokine production	14293	1817	202	1.140889581	14	5.656854249	ellipse	3.33E-03	FALSE	1817	174	8
229	7.66E-02	response to fungus	14293	9620	26	1.115524889	14	3.464101615	ellipse	3.75E-03	FALSE	9620	174	3
167	8.02E-02	regulation of acute inflammatory response	14293	2673	27	1.095932889	14	3.464101615	ellipse	4.18E-03	FALSE	2673	174	3
192	8.38E-02	response to organic substance	14293	10033	869	1.076502809	14	8.94427191	ellipse	4.53E-03	FALSE	10033	174	20
209	8.38E-02	regulation of response to stimulus	14293	48583	524	1.076502809	14	7.483314774	ellipse	4.88E-03	FALSE	48583	174	14
219	8.38E-02	symbiosis, encompassing mutualism through parasitism	14293	44403	56	1.076502809	14	4	ellipse	4.76E-03	FALSE	44403	174	4
179	8.75E-02	positive regulation of biological process	14293	48518	2207	1.058109823	14	12.64911064	ellipse	5.42E-03	FALSE	48518	174	40
221	8.97E-02	positive regulation of cellular process	14293	48522	2003	1.047005213	14	12.16552506	ellipse	5.62E-03	FALSE	48522	174	37
177	1.06E-01	regulation of chemokine biosynthetic process	14293	45073	11	0.975305371	14	2.828427125	ellipse	7.54E-03	FALSE	45073	174	2
248	1.06E-01	leukocyte mediated cytotoxicity	14293	1909	11	0.975305371	14	2.828427125	ellipse	7.54E-03	FALSE	1909	174	2
164	1.27E-01	regulation of growth	14293	40008	359	0.895738332	14	6.32455532	ellipse	1.26E-02	FALSE	40008	174	10
201	1.40E-01	regulation of cytokine biosynthetic process	14293	42035	77	0.853891483	14	4	ellipse	1.44E-02	FALSE	42035	174	4
254	1.40E-01	regulation of catalytic activity	14293	50790	907	0.853221656	14	8.717797887	ellipse	1.45E-02	FALSE	50790	174	19
150	1.43E-01	regulation of phosphorus metabolic process	14293	51174	541	0.845570815	14	7.211102551	ellipse	1.51E-02	FALSE	51174	174	13
292	1.43E-01	regulation of phosphate metabolic process	14293	19220	541	0.845570815	14	7.211102551	ellipse	1.51E-02	FALSE	19220	174	13
136	1.46E-01	hemopoietic progenitor cell differentiation	14293	2244	16	0.83431614	14	2.828427125	ellipse	1.58E-02	FALSE	2244	174	2
408	1.49E-01	regulation of response to stress	14293	80134	319	0.827605968	14	6	ellipse	1.63E-02	FALSE	80134	174	9
127	1.63E-01	negative regulation of biological process	14293	48519	2019	0.787322067	14	11.83215957	ellipse	1.82E-02	FALSE	48519	174	35
133	1.63E-01	regulation of multi-organism process	14293	43900	46	0.78671988	14	3.464101615	ellipse	1.84E-02	FALSE	43900	174	3
216	1.63E-01	regulation of small GTPase mediated signal transduction	14293	51056	272	0.78671988	14	5.656854249	ellipse	1.83E-02	FALSE	51056	174	8
253	1.64E-01	regulation of molecular function	14293	65009	1061	0.784153433	14	9.16515139	ellipse	1.86E-02	FALSE	65009	174	21
244	1.69E-01	regulation of signaling pathway	14293	35466	1001	0.771812227	14	8.94427191	ellipse	1.96E-02	FALSE	35466	174	20
130	1.74E-01	biological regulation	14293	65007	6937	0.760600808	14	19.79898987	ellipse	2.32E-02	FALSE	65007	174	98
274	1.74E-01	positive regulation of response to external stimulus	14293	32103	87	0.760600808	14	4	ellipse	2.16E-02	FALSE	32103	174	4
187	1.74E-01	regulation of Ras protein signal transduction	14293	46578	234	0.758938913	14	5.291502622	ellipse	2.45E-02	FALSE	46578	174	7
152	2.00E-01	multi-organism process	14293	51704	785	0.698771509	14	8	ellipse	3.00E-02	FALSE	51704	174	16
121	2.03E-01	system development	14293	48731	2420	0.693324045	14	12.489996	ellipse	3.64E-02	FALSE	48731	174	39
321	2.17E-01	multicellular organismal development	14293	7275	2970	0.664450045	14	13.56465997	ellipse	4.23E-02	FALSE	7275	174	46
378	2.17E-01	organ development	14293	48513	1791	0.664450045	14	10.95445115	ellipse	4.25E-02	FALSE	48513	174	30
131	2.24E-01	regulation of biological process	14293	50789	6549	0.64922976	14	19.07878403	ellipse	4.98E-02	FALSE	50789	174	91
258	2.26E-01	anatomical structure development	14293	48856	2654	0.64503594	14	12.80624847	ellipse	5.72E-02	FALSE	48856	174	41
238	2.34E-01	developmental process	14293	32502	3233	0.630859643	14	13.85640646	ellipse	7.11E-02	FALSE	32502	174	48
239	2.34E-01	cellular developmental process	14293	48869	1712	0.630859643	14	10.58300524	ellipse	6.31E-02	FALSE	48869	174	28
264	2.34E-01	regulation of cell communication	14293	10646	1152	0.630859643	14	8.94427191	ellipse	6.78E-02	FALSE	10646	174	20
325	2.40E-01	cell differentiation	14293	30154	1666	0.619922723	14	10.39230485	ellipse	7.37E-02	FALSE	30154	174	27
335	2.52E-01	regulation of biological quality	14293	65008	1541	0.597842577	14	10	ellipse	8.29E-02	FALSE	65008	174	25
266	2.60E-01	negative regulation of cellular process	14293	48523	1843	0.584368849	14	10.77032961	ellipse	8.70E-02	FALSE	48523	174	29
351	2.90E-01	regulation of cellular process	14293	50794	6219	0.536941504	14	18.33030278	ellipse	1.16E-01	FALSE	50794	174	84
320	3.27E-01	multicellular organismal process	14293	32501	4374	0.485454796	14	15.49193338	ellipse	1.51E-01	FALSE	32501	174	60
128	3.62E-01	negative regulation of growth	14293	45926	126	0.441116485	14	3.464101615	ellipse	1.98E-01	FALSE	45926	174	3
232	3.88E-01	regulation of signal transduction	14293	9966	771	0.411034713	14	6.92820323	ellipse	2.30E-01	FALSE	9966	174	12
231	3.93E-01	regulation of signaling process	14293	23051	776	0.405255502	14	6.92820323	ellipse	2.37E-01	FALSE	23051	174	12
313	4.20E-01	negative regulation of macromolecule metabolic process	14293	10605	802	0.37676012	14	6.92820323	ellipse	2.72E-01	FALSE	10605	174	12
184	4.97E-01	negative regulation of metabolic process	14293	9892	864	0.303896655	14	6.92820323	ellipse	3.61E-01	FALSE	9892	174	12
173	5.16E-01	hemopoietic or lymphoid organ development	14293	48534	259	0.287540012	14	4	ellipse	3.88E-01	FALSE	48534	174	4
122	5.53E-01	immune system development	14293	2520	275	0.257080296	14	4	ellipse	4.31E-01	FALSE	2520	174	4
156	5.56E-01	negative regulation of macromolecule biosynthetic process	14293	10558	593	0.254920783	14	5.656854249	ellipse	4.35E-01	FALSE	10558	174	8
355	5.82E-01	negative regulation of cellular biosynthetic process	14293	31327	611	0.234872289	14	5.656854249	ellipse	4.68E-01	FALSE	31327	174	8
170	5.84E-01	cellular process	14293	9987	9362	0.233919424	14	21.44761059	ellipse	4.69E-01	FALSE	9987	174	115
185	5.97E-01	negative regulation of biosynthetic process	14293	9890	621	0.224343022	14	5.656854249	ellipse	4.86E-01	FALSE	9890	174	8
301	6.00E-01	negative regulation of cellular metabolic process	14293	31324	786	0.221814623	14	6.32455532	ellipse	4.90E-01	FALSE	31324	174	10
353	6.38E-01	hemopoiesis	14293	30097	233	0.195335891	14	3.464101615	ellipse	5.42E-01	FALSE	30097	174	3
218	6.52E-01	interspecies interaction between organisms	14293	44419	327	0.18554423	14	4	ellipse	5.66E-01	FALSE	44419	174	4
294	7.15E-01	positive regulation of cellular metabolic process	14293	31325	966	0.145465981	14	6.633249581	ellipse	6.35E-01	FALSE	31325	174	11
315	7.77E-01	positive regulation of metabolic process	14293	9893	1018	0.109729085	14	6.633249581	ellipse	7.03E-01	FALSE	9893	174	11
139	9.06E-01	regulation of metabolic process	14293	19222	3918	0.042913791	14	12.9614814	ellipse	8.56E-01	FALSE	19222	174	42
262	9.30E-01	regulation of cellular metabolic process	14293	31323	3735	0.031520872	14	12.489996	ellipse	8.88E-01	FALSE	31323	174	39
417	9.54E-01	regulation of biosynthetic process	14293	9889	3045	0.020237087	14	10.95445115	ellipse	9.24E-01	FALSE	9889	174	30
236	9.68E-01	regulation of macromolecule metabolic process	14293	60255	3377	0.014265468	14	11.48912529	ellipse	9.42E-01	FALSE	60255	174	33
389	9.68E-01	regulation of cellular biosynthetic process	14293	31326	3021	0.014265468	14	10.77032961	ellipse	9.42E-01	FALSE	31326	174	29
155	9.90E-01	regulation of macromolecule biosynthetic process	14293	10556	2877	0.00450414	14	10.19803903	ellipse	9.69E-01	FALSE	10556	174	26
199	1	biological_process	14293	8150	14293	0	14	26.38181192	ellipse	1	FALSE	8150	174	174
